# Contribution of metal transporters of the ABC, ZIP, and NRAMP families to manganese uptake and infective endocarditis virulence in *Streptococcus sanguinis*

**DOI:** 10.1101/2021.05.28.446176

**Authors:** Tanya Puccio, Karina S. Kunka, Todd Kitten

## Abstract

*Streptococcus sanguinis* is an important cause of infective endocarditis. In strain SK36, the ABC-family manganese transporter, SsaACB, is essential for virulence. We have now identified a ZIP-family protein, TmpA, as a secondary manganese transporter. A *tmpA* mutant had no phenotype, but a Δ*ssaACB* Δ*tmpA* mutant was far more attenuated for serum growth and somewhat more attenuated for virulence in a rabbit model than its Δ*ssaACB* parent. The growth of both mutants was restored by supplemental manganese, but the Δ*ssaACB* Δ*tmpA* mutant required twenty-fold more and accumulated less. Although ZIP-family proteins are known for zinc and iron transport, TmpA-mediated transport of either metal was minimal. In contrast to *ssaACB* and *tmpA*, which appear ubiquitous in *S. sanguinis*, a *mntH* gene encoding an NRAMP-family transporter has been identified in relatively few strains, including VMC66. As in SK36, deletion of *ssaACB* greatly diminished VMC66 endocarditis virulence and serum growth, and deletion of *tmpA* from this mutant diminished virulence further. Virulence was not significantly altered by deletion of *mntH* from either VMC66 or its Δ*ssaACB* mutant. This and the accompanying paper together suggest that SsaACB is of primary importance for endocarditis virulence while secondary transporters TmpA and MntH contribute to growth under differing conditions.
