## Supplementary Tables for "Contribution of metal transporters of the ABC, ZIP, and NRAMP families to manganese uptake and infective endocarditis virulence in *Streptococcus sanguinis*"

### Sheet: Attribution
Contribution of metal transporters of the ABC, ZIP, and NRAMP families to manganese uptake and infective endocarditis virulence in Streptococcus sanguinis
Tanya Puccio, Karina Kunka, and Todd Kitten*
Philips Institute for Oral Health Research, Virginia Commonwealth University School of Dentistry, Richmond 23298, VA USA.
*Correspondence:
Dr. Todd Kitten
tkitten@vcu.edu
804-628-7010

### Sheet: S1 Strains
Strains
Parent Strain	Strain	Genotype	AbxR	Source or Reference	Description
SK36 Derivatives	SK36	Human oral plaque isolate		M. Killian, Aarhus University, Denmark; Xu et al. (2007)	Wild type; human oral isolate
	JFP36	SSA_0169::pSerm	ErmR	Turner et al. (2009)	Marked "Wild type" with antibiotic selection marker in innocuous site
	JFP56	SSA_0169::aad9	SpcR	Turner et al. (2009)	Marked "Wild type"; Used to generate PCR product to make SpcR version of JFP173
	JFP169	ΔssaACB::aphA-3	KanR	Baker et al (2019)	Primary Mn transporter knockout mutant
	JFP173	ΔssaACB::tetM	TetR	Baker et al (2019)	Primary Mn transporter knockout mutant
	SSX_1413	ΔtmpA::aphA-3	KanR	Xu et al. (2011)	Experimental protein knockout mutant
	JFP226	ΔtmpA::aphA-3	KanR	This study	Experimental protein knockout mutant
	JFP227	ΔssaACB::tetM ΔtmpA::aphA-3 SSA_1414-W139*	TetR KanR	This study	Combination primary Mn transporter and experimental protein knockout mutant with unintentional W139* mutation in SSA_1414
	JFP229	ΔssaACB::tetM ΔtmpA::aphA-3 SSA_0169::aad9	TetR KanR SpcR	This study	Complemented Mn transport mutant
	JFP234	ΔssaACB::tetM SSA_0169::aad9	TetR SpcR	This study	Primary Mn transporter knockout mutant with additional antibiotic selection marker
	JFP377	ΔssaACB::tetM ΔtmpA::aphA-3	TetR KanR	This study	Clean version without W139* mutation in SSA_1414
	JFP378	SSA_1414-W139*		This study	Markerless SSA_1414-W139* mutant
	JFP379	ΔssaACB::tetM SSA_1414-W139*	TetR	This study	Markerless SSA_1414-W139* mutant in a primary manganese transporter mutant background
	Markerless Mutagenesis Strains
	IFDC	IFDC2	ErmR	Cheng et al. 2018	In-frame deletion cassette to generate markerless mutants
	JFP283	ΔssaACB::tetM ΔtmpA::IFDC	TetR ErmR	This study	Parent mutant for markerless mutant generation
	JFP285	ΔtmpA::IFDC	ErmR	This study	Parent mutant for markerless mutant generation
	JFP350	ΔtmpA::IFDC	ErmR	This study	Parent mutant for markerless mutant generation, extended to include entire gene
	JFP351	ΔssaACB::tetM ΔtmpA::IFDC	TetR ErmR	This study	Parent mutant for markerless mutant generation, extended to include entire gene
	Strep-Tag II TmpA Strains
	JFP255	ΔssaACB::tetM tmpA C-terminal Strep-Tag II	TetR	This study	Tagged TmpA
	JFP284	ΔssaACB::tetM tmpA N-terminal Strep-Tag II	TetR	This study	Tagged TmpA
	JFP301	ΔssaACB::tetM tmpAStrep-Tag II in Loop #3	TetR	This study	Tagged TmpA
	JFP307	ΔssaACB::tetM IPTG-inducible tmpA with Strep-Tag II in Loop #3 replacing SSA_0169	TetR	This study	Tagged TmpA under control of lac promoter
	JFP355	ΔssaACB::tetM tmpA C-terminal Strep-Tag II + Linker	TetR	This study	Tagged TmpA
	Site-Directed Mutants
	JFP265	ΔssaACB::tetM tmpA::E67D	TetR	This study	Single amino acid mutant of TmpA
	JFP266	ΔssaACB::tetM tmpA::N173D	TetR	This study	Single amino acid mutant of TmpA
	JFP267	ΔssaACB::tetM tmpA::E240H	TetR	This study	Single amino acid mutant of TmpA
	JFP268	ΔssaACB::tetM tmpA::N251H	TetR	This study	Single amino acid mutant of TmpA
	JFP270	ΔssaACB::tetM tmpA::E67A	TetR	This study	Single amino acid mutant of TmpA
	JFP271	ΔssaACB::tetM tmpA::N173A	TetR	This study	Single amino acid mutant of TmpA
	JFP272	ΔssaACB::tetM tmpA::E240A	TetR	This study	Single amino acid mutant of TmpA
	JFP273	ΔssaACB::tetM tmpA::N251A	TetR	This study	Single amino acid mutant of TmpA
	AdcC Mutants
	SSX_0136	ΔadcC::aphA-3	KanR	Xu et al. (2011)	Experimental protein knockout mutant
	JFP310	ΔadcC::aphA-3	KanR	This study	Experimental protein knockout mutant
	JFP312	ΔadcC::aphA-3 ΔtmpA::erm	KanR ErmR	This study	Experimental protein knockout mutant
Other S. sanguinis strains
VMC66 Derivatives	VMC66			Kitten et al. (2012)	Wild type; human endocarditis isolate from Virginia Commonwealth University
	VMC66-BC	aad9	SpcR	Baker et al. (2019)	Wild type with antibiotic selection marker in innocuous site
	JFP313	ΔssaACB::aphA-3	KanR	This study	Experimental protein knockout mutant
	JFP317	ΔtmpA::erm	ErmR	This study	Experimental protein knockout mutant
	JFP320	ΔssaACB::aphA-3 ΔtmpA::erm	KanR ErmR	This study	Experimental protein knockout mutant
	JFP367	ΔmntH::tetM	TetR	This study	Experimental protein knockout mutant
	JFP369	ΔssaACB::aphA-3 ΔtmpA::cat	CmR	This study	Experimental protein knockout mutant
	JFP370	ΔssaACB::aphA-3 ΔmntH::cat	TetR CmR	This study	Experimental protein knockout mutant
SK49 Derivatives	SK49			M. Killian, Aarhus University, Denmark	Wild type; human oral isolate from Denmark
	JFP314	ΔssaACB::aphA-3	KanR	This study	Experimental protein knockout mutant
	JFP333	ΔtmpA::tetM	TetR	This study	Experimental protein knockout mutant
	JFP334	ΔssaACB::aphA-3 ΔtmpA::tetM	KanR TetR	This study	Experimental protein knockout mutant
SK408 Derivatives	SK408			M. Killian, Aarhus University, Denmark	Wild type; human endocarditis isolate from Denmark
	JFP315	ΔssaACB::aphA-3	KanR	This study	Experimental protein knockout mutant
	JFP318	ΔtmpA::erm	ErmR	This study	Experimental protein knockout mutant
	JFP321	ΔssaACB::aphA-3 ΔtmpA::erm	KanR ErmR	This study	Experimental protein knockout mutant
SK678 Derivatives	SK678			M. Killian, Aarhus University, Denmark	Wild type; human endocarditis isolate from Denmark
	JFP316	ΔssaACB::aphA-3	KanR	This study	Experimental protein knockout mutant
	JFP319	ΔtmpA::erm	ErmR	This study	Experimental protein knockout mutant
	JFP322	ΔssaACB::aphA-3 ΔtmpA::erm	KanR ErmR	This study	Experimental protein knockout mutant

### Sheet: S2 Mutagenesis Primers
Mutagenesis Primers
Strains	Primer Name	Direction	Sequence	Source or Reference
JFP226/JFP227/JFP377	SSA_1413_F1	F1	AAAAATTGTTCCGTCATCTTCTTA	Xu et al. (2011)
	SSA_1413_R3	R3	ATTTGACTGTGTCATCTTAGCTGTG	Xu et al. (2011)
JFP229	GS_0851_F1	F1	TCGACTCGTGACGGAAGC	This study
	GS_1413_R1	R1	CGTAACCAATCCATTTATTTCTCCTCTAGCTGTCGACTAAGCTTAATTGTTATCC	This study
	GS_1413_F2	F2	AGGAGAAATAAATGGATTGGTTACGATCGC	This study
	GS_1413_R2	R2	TCAACCCAAAGCCACATCCAAGACCA	This study
	GS_1413_F3	F3	GGTCTTGGATGTGGCTTTGGGTTGACCGCATGCAAGCTAATTCGG	This study
	GS_0851_R3	R3	TCGACTGTCTATGGTGGACAGCG	This study
JFP234	GS_0851_F1	F1	TCGACTCGTGACGGAAGC	This study
	GS_0851_R3	R3	TCGACTGTCTATGGTGGACAGCG	This study
JFP283 & JFP285	SSA_1413_R3	F1	ATTTGACTGTGTCATCTTAGCTGTG	Xu et al. (2011)
	1413_SDM_R1	R1	ACGCGATGAGCGTTATCGTGGCTCGGTGCCAAAAGCGACCAAAAG	This study
	IFDC_F_NEW	F2	CGAGCCACGATAACGCTC	This study
	IFDC_Flank_R1	R2	TTATTTCCTCCCGTTAAATAATAGATAAC	Chen et. al. (2018)
	1413_IFDC_F3_v3	F3	AGTTATCTATTATTTAACGGGAGGAAATAAATGCCAACTTGGAATCAAAG	This study
	1413_SDM_R3	R3	CAACACCAAAGCGTTCTG	This study
JFP350 & JFP351	SSA_1413_R3	F1	ATTTGACTGTGTCATCTTAGCTGTG	This study
	IFDC_R	R1	TTATTTCCTCCCGTTAAATAATAGATAAC	This study
	1413_IFDC_F3_v3	F2	AGTTATCTATTATTTAACGGGAGGAAATAAATGCCAACTTGGAATCAAAG	This study
	1413_SDM_R3	R2	CAACACCAAAGCGTTCTG	This study
JFP255	SSA_1413_US_F	F1	TGGGAGAAATCTTGCAGC	This study
	SSA_1413_Strep-C_R1	R1	TTTTTCAAACTGTGGATGAGACCAACCCAAAGCCACATCCAAGACCATC	This study
	SSA_1413_Strep-C_F1	F2	TGGTCTCATCCACAGTTTGAAAAATGATGCCAACTTGGAATCAAAGAGC	This study
	1413_SDM_R3	R2	CAACACCAAAGCGTTCTG	This study
JFP284	SSA_1413_R3	F1	ATTTGACTGTGTCATCTTAGCTGTG	Xu et al. (2011)
	1413_ST_N1_R2 v2	R1	TTTTTCAAACTGTGGATGAGACCACATAACTTCTCCTTATTCTCTAAAATCA	This study
	1413_ST_N1_F3	F2	TGGTCTCATCCACAGTTTGAAAAAGATTGGTTACGATCGCAGCCT	This study
	1413_SDM_R3	R2	CAACACCAAAGCGTTCTG	This study
JFP301	SSA_1413_R3	F1	ATTTGACTGTGTCATCTTAGCTGTG	Xu et al. (2011)
	SSA_1413_LST_R1	R1	TTTTTCAAACTGTGGATGAGACCAAGAAATGTCTTTGCTCAAGTGCAA	This study
	SSA_1413_LST_F2	F2	TGGTCTCATCCACAGTTTGAAAAAGAGGCAGAGAGTGTTCCTGA	This study
	1413_SDM_R3	R2	CAACACCAAAGCGTTCTG	This study
JFP307	GS_0851_F1	F1	TCGACTCGTGACGGAAGC	This study
	SSA_1413_LST_R1	R1	TTTTTCAAACTGTGGATGAGACCAAGAAATGTCTTTGCTCAAGTGCAA	This study
	SSA_1413_LST_F2	F2	TGGTCTCATCCACAGTTTGAAAAAGAGGCAGAGAGTGTTCCTGA	This study
	GS_0851_R3	R2	TCGACTGTCTATGGTGGACAGCG	This study
JFP355	SSA_1413_R3	F1	ATTTGACTGTGTCATCTTAGCTGTG	Xu et al. (2011)
	1413_CSTL1_R1	R1	ACCACCAGAACCACCAGAACCACCACCCAAAGCCACATCCAAGACC	This study
	1413_CSTL1_F2	F2	GGTGGTTCTGGTGGTTCTGGTGGTTGGTCTCATCCACAGTTTG	This study
	1413_SDM_R3	R2	CAACACCAAAGCGTTCTG	This study
JFP265	SSA_1413_R3	F1	ATTTGACTGTGTCATCTTAGCTGTG	Xu et al. (2011)
	1413_SDM_E67D_R2	R1	GAAACTTCCGCATAATCAATCGAC	This study
	1413_SDM_E67D_F3	F2	CGTCGATTGATTATGCGGAAGTTTC	This study
	1413_SDM_R3	R2	CAACACCAAAGCGTTCTG	This study
JFP266	SSA_1413_R3	F1	ATTTGACTGTGTCATCTTAGCTGTG	Xu et al. (2011)
	1413_SDM_N176D_R	R1	TCCTTCTGGGACGTCTTG	This study
	1413_SDM_N176D_F	F2	GAATTGGCCTGCAAGACGT	This study
	1413_SDM_R3	R2	CAACACCAAAGCGTTCTG	This study
JFP267	SSA_1413_R3	F1	ATTTGACTGTGTCATCTTAGCTGTG	Xu et al. (2011)
	1413_SDM_E240H_R	R1	CGGTATCAGCTCATGTACCA	This study
	1413_SDM_E240H_F_v2	F2	TTTCGTGGTGGTACATGAGC	This study
	1413_SDM_R3	R2	CAACACCAAAGCGTTCTG	This study
JFP268	SSA_1413_R3	F1	ATTTGACTGTGTCATCTTAGCTGTG	Xu et al. (2011)
	1413_SDM_N251H_R	R1	GTCGCCACATCAGTATGG	This study
	1413_SDM_N251H_F	F2	CGCAAACCAATGGCCATACT	This study
	1413_SDM_R3	R2	CAACACCAAAGCGTTCTG	This study
JFP270	SSA_1413_R3	F1	ATTTGACTGTGTCATCTTAGCTGTG	Xu et al. (2011)
	1413_SDM_N251H_R	R1	GTCGCCACATCAGTATGG	This study
	1413_SDM_E67A_F3	F2	GCACCGTCGATTGCTTATGC	This study
	1413_SDM_R3	R2	CAACACCAAAGCGTTCTG	This study
JFP271	SSA_1413_R3	F1	ATTTGACTGTGTCATCTTAGCTGTG	Xu et al. (2011)
	1413_SDM_N176A_R_v2	R1	CTGGGACGGCTTGCAGG	This study
	1413_SDM_N176A_F_v3	F2	TTGGCCTGCAAGCCGTCC	This study
	1413_SDM_R3_v2	R2	GTTAGAGCGAGGCTGTTCCG	This study
JFP272	SSA_1413_R3	F1	ATTTGACTGTGTCATCTTAGCTGTG	Xu et al. (2011)
	1413_SDM_N251A_R_v2	R1	CGCCACATCAGTAGCGCC	This study
	1413_SDM_N251A_F_v1	F2	GCAAACCAATGGCGCTACTG	This study
	1413_SDM_R3	R2	CAACACCAAAGCGTTCTG	This study
JFP273	SSA_1413_R3	F1	ATTTGACTGTGTCATCTTAGCTGTG	Xu et al. (2011)
	1413_SDM_E240H_R	R1	CGGTATCAGCTCATGTACCA	This study
	1413_SDM_E240H_F_v3	F2	CGTGGTGGTACATGAGCTGATACCG	This study
	1413_SDM_R3_v2	R2	GTTAGAGCGAGGCTGTTCCG	This study
JFP310 & JFP312	SSX_0136_F1		GAAGTGGTTAACACACCAGATTGT	Xu et al. (2011)
	SSX_0136_R3		TTCATTTTCATAGACAAAGGCATCT	Xu et al. (2011)
JFP313	0262-F1	F1	GCACGATGATAAGCTCCTG	Baker et al (2019)
	0262-R1S	R1	TCTCATTTTAGCCATCTCATACACCTCTATAGT	Baker et al (2019)
	Kan-F2	F2	ATGGCTAAAATGAGAATATCACC	Baker et al (2019)
	Kan-R2	R2	CTAAAACAATTCATCCAGTA	Baker et al (2019)
	0260-F3	F3	GATGAATTGTTTTAGTAATAAAAGGTTAGGAAGACA	Baker et al (2019)
	VMC66_0260-R3	R3	CGTTTTCTCAATATCATAGATCCA	This study
JFP317 & JFP320	VMC66_SSA_1414_F1	F1	ATGACAGAAACCATTTTGAA	This study
	VMC66-SSA_1414_R1	R1	GTTTTGAGAATATTTTATATTTTTGTTCATAACTTCTCCTTATCCTCTG	This study
	Erm-F2	F2	ATGAACAAAAATATAAAATATTCTCAAAAC	This study
	Erm-R2	R2	TTATTTCCTCCCGTTAAATAATAGA	This study
	VMC66-SSA_1411_F3	F3	AGTTATCTATTATTTAACGGGAGGAAATAATTTAATTGGGCTTCTGAC	This study
	VMC66-SSA_1411_R3	R3	AGTCCAGTCACTGCATAG	This study
JFP367	Nramp_F1	F1	TTATCGTTTAAACTCAAACC	This study
	Nramp_R1	R1	TATTCACGAACGAAAATCAACCTAGAGTGGTTTTGAAGTCAAG	This study
	TetProm	F2	CTAGGTTGATTTTCGTTCGT	Baker et al (2019)
	Tet-R2	R2	TCACTAAGTTATTTTATTGAACAT	Baker et al (2019)
	Nramp_F3.2	F3	CGATATATGTTCAATAAAATAACTTAGTGATTTCATAAGAGGACATAGGGA	This study
	Nramp_R3.2	R3	GTTTTTGATGAGCAATATGA	This study
JFP369 & JFP370	0262-F1	F1	GCACGATGATAAGCTCCTG	Baker et al (2019)
	VMC66_ACB_CmR_R1	R1	ATTTTCATCAAGCTTATCGATACCGTAAAACAAAAATTAAGTCAAGTTAATTTTTAGT	This study
	CM_F	F2	CGGTATCGATAAGCTTGATG	This study
	CM_R	R2	CCTTCTTCAACTAACGGG	This study
	VMC66_ACB_CmR_F3	F3	AACCTGCCCCGTTAGTTGAAGAAGGTGATAAAAGGTTAGGAAGAC	This study
	0260-R3	R3	CGTTTTCTCAATATCATAGATCCA	Baker et al (2019)
JFP314	0262-F1	F1	GCACGATGATAAGCTCCTG	Baker et al (2019)
	0262-R1S	R1	TCTCATTTTAGCCATCTCATACACCTCTATAGT	Baker et al (2019)
	Kan-F2	F2	ATGGCTAAAATGAGAATATCACC	Baker et al (2019)
	Kan-R2	R2	CTAAAACAATTCATCCAGTA	Baker et al (2019)
	0260-F3	F3	GATGAATTGTTTTAGTAATAAAAGGTTAGGAAGACA	Baker et al (2019)
	0260-R3	R3	CGTTTTCTCAATATTATCAATCCA	Baker et al (2019)
JFP333 & JFP334	SSA_1414_F1	F1	AGAAATCCTACTGCTTAATC	This study
	SK49-SSA_1414_R1_v2	R1	TATTCACGAACGAAAATCAACCTAGAACTTCTCCTTATCCTCTAAAATC	This study
	Tet-Prom	F2	CTAGGTTGATTTTCGTTCGT	Baker et al (2019)
	Tet-R2	R2	TCACTAAGTTATTTTATTGAACAT	Baker et al (2019)
	SK49-SSA_1411_F3	F3	CGATATATGTTCAATAAAATAACTTAGTGATGCCAACTTGGAATCAAAG	This study
	SSA_1411_R3	R3	AGTCCTGTCACTGCATAG	This study
JFP315	0262-F1	F1	GCACGATGATAAGCTCCTG	Baker et al (2019)
	0262-R1S	R1	TCTCATTTTAGCCATCTCATACACCTCTATAGT	Baker et al (2019)
	Kan-F2	F2	ATGGCTAAAATGAGAATATCACC	Baker et al (2019)
	Kan-R2	R2	CTAAAACAATTCATCCAGTA	Baker et al (2019)
	0260-F3	F3	GATGAATTGTTTTAGTAATAAAAGGTTAGGAAGACA	Baker et al (2019)
	0260-R3	R3	CGTTTTCTCAATATTATCAATCCA	Baker et al (2019)
JFP318 & JFP321	SSA_1414_F1	F1	AGAAATCCTACTGCTTAATC	This study
	SK408-SSA_1414_R1	R1	AATATTTTATATTTTTGTTCATAACTTCTCCTTATTCTCTAAAATC	This study
	Erm-F2	F2	ATGAACAAAAATATAAAATATTCTCAAAAC	This study
	Erm-R2	R2	TTATTTCCTCCCGTTAAATAATAGA	This study
	SK408-SSA_1411_F3	F3	TATTTAACGGGAGGAAATAATAGCAACTTGGAATCAAATAG	This study
	SSA_1411_R3	R3	AGTCCTGTCACTGCATAG	This study
JFP316	0262-F1	F1	GCACGATGATAAGCTCCTG	Baker et al (2019)
	0262-R1S	R1	TCTCATTTTAGCCATCTCATACACCTCTATAGT	Baker et al (2019)
	Kan-F2	F2	ATGGCTAAAATGAGAATATCACC	Baker et al (2019)
	Kan-R2	R2	CTAAAACAATTCATCCAGTA	Baker et al (2019)
	0260-F3	F3	GATGAATTGTTTTAGTAATAAAAGGTTAGGAAGACA	Baker et al (2019)
	0260-R3	R3	CGTTTTCTCAATATTATCAATCCA	Baker et al (2019)
JFP319 & JFP322	SSA_1414_F1	F1	AGAAATCCTACTGCTTAATC	This study
	SK678-SSA_1414_R1	R1	GTTTTGAGAATATTTTATATTTTTGTTCATAACTTCTCCTTATTCTCTAAAATC	This study
	Erm-F2	F2	ATGAACAAAAATATAAAATATTCTCAAAAC	This study
	Erm-R2	R2	TTATTTCCTCCCGTTAAATAATAGA	This study
	SK678-SSA_1411_F3	F3	AGTTATCTATTATTTAACGGGAGGAAATAATAGCAACTTGGAATCAAATAG	This study
	SSA_1411_R3	R3	AGTCCTGTCACTGCATAG	This study

### Sheet: S3 Plasmids
Plasmids
Name	Description	Source or Reference	Use
pJFP16	derivative of pVA2606 with cat	L. S. Turner et al. (2009)	Used to generate CmR strains of VMC66
pJFP76	derivative of pVA2606 with SSA_0169 and tetM	L. S. Turner et al. (2009)	Used to generate TetR strains
pJFP96	derivative of pJFP56 deleted for aphA-3 and the remainder of the bla gene	K. E. Crump et al. (2014)	Used to generate SpcR version of JFP173 (JFP234)
pJFP126	derivative of pJFP96 with HindIII and SphI sites deleted, containing Phyper-spank lacZo lacI	D. V. Rhodes et al. (2014)	Used to generate JFP229

### Sheet: S4 qRT-PCR Primers
qRT-PCR Primers
Target Gene	Primer Name	Sequence	Source or Reference
tmpA	SSA_1413_qPCR_F1	AAAGGCTTCTGGACTAGGATTG	This study
	SSA_1413_qPCR_R1	GCTCTGCTCTTCTTAGCCATTA	This study
ssaB	ssaB_qPCR_F1	CATCGCTGACAGCATAGTAGTC	Murgas et al. (2020)
	ssaB_qPCR_R1	TCTGGAAACTGGCGGTAATG	Murgas et al. (2020)
aphA-3	aphA-3_qPCR_F1	CATCATAGGTGGTCCCTTTATACC	Murgas et al. (2020)
	aphA-3_qPCR_R1	GGAAGGAATGTCTCCTGCTAAG	Murgas et al. (2020)
sodA	sodA_qPCR_F1	GAATGTTAATGCTGCGCTTGA	Murgas et al. (2020)
	sodA_qPCR_R1	CTGACGGATATCAGCAGGAATAG	Murgas et al. (2020)
gapA	gapA_FWD	GCTTTCCGTCGTATCCAAAA	Rodriguez et al. (2011)
	gapA_RVS	ACACCGTCAGTAGCCCAGTC	Rodriguez et al. (2011)
